# Candidate stress biomarkers for queen failure diagnostics

**DOI:** 10.1101/2020.02.27.961847

**Authors:** Alison McAfee, Joseph Milone, Abigail Chapman, Leonard J Foster, Jeffery S Pettis, David R Tarpy

## Abstract

**Background:** Queen failure is a persistent problem in beekeeping operations, but in the absence of overt symptoms it is often difficult, if not impossible, to ascertain the root cause. Stressors like heat-shock, cold-shock, and sublethal pesticide exposure can reduce stored sperm viability and lead to cryptic queen failure. Previously, we suggested candidate protein markers indicating heat-shock in queens, which we investigate further here, and tested new stressors to identify additional candidate protein markers.

**Results:** We found that heat-shocking queens for upwards of one hour at 40 °C was necessary to induce significant changes in the two strongest candidate heat-shock markers, and that relative humidity significantly influenced the degree of activation. In blind heat-shock experiments, we tested the efficiency of these markers at assigning queens to their respective treatment groups and found that one marker was sufficient to correctly assign queens 75% of the time. Finally, we compared cold-shocked queens at 4 °C and pesticide-exposed queens to controls to identify candidate markers for these additional stressors, and compared relative abundances of all markers to queens designated as ‘healthy’ and ‘failing’ by beekeepers.

**Conclusions:** This work offers some of the first steps towards developing molecular diagnostic tools to aid in determining cryptic causes of queen failure. Further work will be necessary to determine how long after the stress event a marker’s expression remains changed and how accurate these could be in the field.
