## Supplemental Table 1 for "Candidate stress biomarkers for queen failure diagnostics"

### Sheet: Sheet1
Producer	Queen ID	Breeder's Queen ID	Origin	Queen year	Approximate age (mo)	Grafting month	Estimated mating day	Weather	Shipped to lab	Shipping Method	Failing	Symptoms/queen description	Date caught	Date shipped	Date delivered
3	8	45 Last year	Local	2018	12	NA	NA	NA	Y	POST	N	NA	2019-06-03	2019-06-04	2019-06-05
8	53	Cordo	Local	2018	9	July	NA	NA	N	CAR	Y	Spotty brood/slow build-up	2019-06-11	2019-06-12	2019-06-12
8	54	Cordo	Local	2018	9	July	NA	NA	N	CAR	Y	Spotty brood/slow build-up	2019-06-11	2019-06-12	2019-06-12
8	55	Cordo	Local	2018	9	July	NA	NA	N	CAR	Y	Spotty brood/slow build-up	2019-06-11	2019-06-12	2019-06-12
8	58	Unknown	Local	2018	9	July	NA	NA	N	CAR	Y	Spotty brood/slow build-up	2019-06-11	2019-06-12	2019-06-12
8	59	Unknown	Local	2018	9	July	NA	NA	N	CAR	Y	Spotty brood/slow build-up	2019-06-11	2019-06-12	2019-06-12
8	60	Unknown	Local	2018	9	July	NA	NA	N	CAR	Y	Spotty brood/slow build-up	2019-06-11	2019-06-12	2019-06-12
9	85	11	Local	2018	12	July	NA	NA	Y	ACE	Y	Small colony	NA	2019-06-16	2019-07-18
9	86	18	Local	2018	12	July	NA	NA	Y	ACE	Y	Small colony	NA	2019-06-16	2019-07-18
9	87	35	Kettle Valley	2018	12	July	NA	NA	Y	ACE	Y	Small colony	NA	2019-06-16	2019-07-18
7	1	Y490/Y310	Local	2019	1	May	2019-05-29	Fair	N	CAR	N	NA	2019-05-29	2019-06-05	2019-06-05
7	2	Y490/Y310	Local	2019	1	May	2019-05-29	Fair	N	CAR	N	NA	2019-05-29	2019-06-05	2019-06-05
7	3	Y490/Y310	Local	2019	1	May	2019-05-29	Fair	N	CAR	N	NA	2019-05-29	2019-06-05	2019-06-05
3	4	7-6-19	Local	2019	1	May	NA	NA	Y	POST	N	NA	2019-06-03	2019-06-04	2019-06-05
3	5	8-6-19	Local	2019	1	May	NA	NA	Y	POST	N	NA	2019-06-03	2019-06-04	2019-06-05
3	6	10-6-19	Local	2019	1	May	NA	NA	Y	POST	N	NA	2019-06-03	2019-06-04	2019-06-05
3	7	3 Liz 1157	Local	2019	1	May	NA	NA	Y	POST	N	NA	2019-06-03	2019-06-04	2019-06-05
3	9	24A	Local	2019	1	May	NA	NA	Y	POST	N	NA	2019-06-03	2019-06-04	2019-06-05
3	10	22B	Local	2019	1	May	NA	NA	Y	POST	N	NA	2019-06-03	2019-06-04	2019-06-05
3	11	CB1	Local	2019	1	May	NA	NA	Y	POST	N	NA	2019-06-03	2019-06-04	2019-06-05
7	12	S1	Local	2019	1	May	2019-05-31	Fair	N	CAR	N	NA	2019-06-11	2019-06-12	2019-06-12
7	13	G109	Local	2019	1	May	2019-05-31	Fair	N	CAR	N	NA	2019-06-11	2019-06-12	2019-06-12
7	14	G109	Local	2019	1	May	2019-05-31	Fair	N	CAR	N	NA	2019-06-11	2019-06-12	2019-06-12
7	15	G109	Local	2019	1	May	2019-05-31	Fair	N	CAR	N	NA	2019-06-11	2019-06-12	2019-06-12
7	16	G109	Local	2019	1	May	2019-05-31	Fair	N	CAR	N	NA	2019-06-11	2019-06-12	2019-06-12
8	56	Buckfast	Local	2019	1	May	NA	NA	N	CAR	Y	Spotty brood/slow build-up	2019-06-11	2019-06-12	2019-06-12
8	57	Buckfast	Local	2019	1	May	NA	NA	N	CAR	Y	Spotty brood/slow build-up	2019-06-11	2019-06-12	2019-06-12
6	37	991	Local	2019	1	May	2019-06-01	Fine	Y	ACE	N	NA	2019-06-09	2019-06-17	2019-06-18
6	38	991	Local	2019	1	May	2019-06-01	Fine	Y	ACE	N	NA	2019-06-09	2019-06-17	2019-06-18
6	39	922	Local	2019	1	May	2019-06-01	Fine	Y	ACE	N	NA	2019-06-09	2019-06-17	2019-06-18
6	40	922	Local	2019	1	May	2019-06-01	Fine	Y	ACE	N	NA	2019-06-09	2019-06-17	2019-06-18
6	41	922	Local	2019	1	May	2019-06-01	Fine	Y	ACE	N	NA	2019-06-09	2019-06-17	2019-06-18
6	42	3	Local	2019	1	May	2019-06-08	Poor	Y	ACE	N	NA	2019-06-15	2019-06-17	2019-06-18
6	43	3	Local	2019	1	May	2019-06-08	Poor	Y	ACE	N	NA	2019-06-15	2019-06-17	2019-06-18
6	44	3	Local	2019	1	May	2019-06-08	Poor	Y	ACE	N	NA	2019-06-15	2019-06-17	2019-06-18
6	45	919M55	Local	2019	1	May	2019-05-23	Good	Y	ACE	N	Queen ok	2019-06-17	2019-06-17	2019-06-18
2	46	919M55	Local	2019	1	May	2019-05-23	Good	Y	ACE	N	Very good	2019-06-17	2019-06-17	2019-06-18
2	47	919M55	Local	2019	1	May	2019-05-23	Good	Y	ACE	N	Very good	2019-06-17	2019-06-17	2019-06-18
2	48	919M55	Local	2019	1	May	2019-05-23	Good	Y	ACE	N	Very good	2019-06-17	2019-06-17	2019-06-18
2	49	917M18	Local	2019	1	May	2019-06-04	Cool, wet	Y	ACE	N	Very good	2019-06-17	2019-06-17	2019-06-18
2	50	917M18	Local	2019	1	May	2019-06-04	Cool, wet	Y	ACE	N	NA	2019-06-17	2019-06-17	2019-06-18
2	51	917M18	Local	2019	1	May	2019-06-04	Cool, wet	Y	ACE	N	NA	2019-06-17	2019-06-17	2019-06-18
2	52	LV	Local	2019	1	May	2019-06-04	Cool, wet	Y	ACE	N	Very good	2019-06-17	2019-06-17	2019-06-18
5	61	216	Local	2019	1	May	2019-06-11	NA	Y	POST	N	NA	2019-06-20	2019-06-25	2019-06-26
5	62	216	Local	2019	1	May	2019-06-11	NA	Y	POST	N	NA	2019-06-20	2019-06-25	2019-06-26
5	63	618	Local	2019	1	May	2019-06-17	NA	Y	POST	N	NA	2019-06-20	2019-06-25	2019-06-26
5	64	618	Local	2019	1	May	2019-06-17	NA	Y	POST	N	NA	2019-06-20	2019-06-25	2019-06-26
5	65	66	Local	2019	1	May	2019-06-11	NA	Y	POST	N	NA	2019-06-20	2019-06-25	2019-06-26
5	66	66	Local	2019	1	May	2019-06-11	NA	Y	POST	N	NA	2019-06-20	2019-06-25	2019-06-26
5	67	609	Local	2019	1	May	2019-06-11	NA	Y	POST	N	NA	2019-06-20	2019-06-25	2019-06-26
5	68	609	Local	2019	1	May	2019-06-11	NA	Y	POST	N	NA	2019-06-20	2019-06-25	2019-06-26
CALI	17	NA	CALI	2019	1	NA	NA	NA	Y	INT AIR	N	NA	NA	2019-06-12	2019-06-14
CALI	18	NA	CALI	2019	1	NA	NA	NA	Y	INT AIR	N	NA	NA	2019-06-12	2019-06-14
CALI	19	NA	CALI	2019	1	NA	NA	NA	Y	INT AIR	N	NA	NA	2019-06-12	2019-06-14
CALI	20	NA	CALI	2019	1	NA	NA	NA	Y	INT AIR	N	NA	NA	2019-06-12	2019-06-14
CALI	21	NA	CALI	2019	1	NA	NA	NA	Y	INT AIR	N	NA	NA	2019-06-12	2019-06-14
CALI	22	NA	CALI	2019	1	NA	NA	NA	Y	INT AIR	N	NA	NA	2019-06-12	2019-06-14
CALI	23	NA	CALI	2019	1	NA	NA	NA	Y	INT AIR	N	NA	NA	2019-06-12	2019-06-14
CALI	24	NA	CALI	2019	1	NA	NA	NA	Y	INT AIR	N	NA	NA	2019-06-12	2019-06-14
CALI	25	NA	CALI	2019	1	NA	NA	NA	Y	INT AIR	N	NA	NA	2019-06-12	2019-06-14
CALI	26	NA	CALI	2019	1	NA	NA	NA	Y	INT AIR	N	NA	NA	2019-06-12	2019-06-14
KONA	27	NA	HA	2019	1	NA	NA	NA	Y	INT AIR	N	NA	NA	2019-06-12	2019-06-14
KONA	28	NA	HA	2019	1	NA	NA	NA	Y	INT AIR	N	NA	NA	2019-06-12	2019-06-14
KONA	29	NA	HA	2019	1	NA	NA	NA	Y	INT AIR	N	NA	NA	2019-06-12	2019-06-14
KONA	30	NA	HA	2019	1	NA	NA	NA	Y	INT AIR	N	NA	NA	2019-06-12	2019-06-14
KONA	31	NA	HA	2019	1	NA	NA	NA	Y	INT AIR	N	NA	NA	2019-06-12	2019-06-14
KONA	32	NA	HA	2019	1	NA	NA	NA	Y	INT AIR	N	NA	NA	2019-06-12	2019-06-14
KONA	33	NA	HA	2019	1	NA	NA	NA	Y	INT AIR	N	NA	NA	2019-06-12	2019-06-14
KONA	34	NA	HA	2019	1	NA	NA	NA	Y	INT AIR	N	NA	NA	2019-06-12	2019-06-14
KONA	35	NA	HA	2019	1	NA	NA	NA	Y	INT AIR	N	NA	NA	2019-06-12	2019-06-14
KONA	36	NA	HA	2019	1	NA	NA	NA	Y	INT AIR	N	NA	NA	2019-06-12	2019-06-14
9	84	16	Australia	2019	4	NA	NA	NA	Y	ACE	Y	Chalkbrood	NA	2019-06-16	2019-07-18
1	79	NA	Local	2019	1	June	2019-06-20	Sunny	N	CAR	N	NA	2019-07-09	2019-07-09	2019-07-09
1	80	NA	Local	2019	1	June	2019-06-20	Sunny	N	CAR	N	NA	2019-07-09	2019-07-09	2019-07-09
1	81	NA	Local	2019	1	June	2019-06-20	Sunny	N	CAR	N	NA	2019-07-09	2019-07-09	2019-07-09
1	82	NA	Local	2019	1	June	2019-06-20	Sunny	N	CAR	N	NA	2019-07-09	2019-07-09	2019-07-09
1	83	NA	Local	2019	1	June	2019-06-20	Sunny	N	CAR	N	NA	2019-07-09	2019-07-09	2019-07-09
4	69	Blue	Local	2019	1	May	2019-05-31	Cool, wet	Y	POST	N	NA	NA	2019-07-08	2019-07-10
4	70	Blue	Local	2019	1	May	2019-05-31	Cool, wet	Y	POST	N	NA	NA	2019-07-08	2019-07-10
4	71	Blue	Local	2019	1	May	2019-05-31	Cool, wet	Y	POST	N	NA	NA	2019-07-08	2019-07-10
4	72	Blue	Local	2019	1	May	2019-05-31	Cool, wet	Y	POST	N	NA	NA	2019-07-08	2019-07-10
4	73	Blue	Local	2019	1	May	2019-05-31	Cool, wet	Y	POST	N	NA	NA	2019-07-08	2019-07-10
4	74	Green	Local	2019	1	May	2019-05-20	Cool, sunny patches	Y	POST	N	NA	NA	2019-07-08	2019-07-10
4	75	Green	Local	2019	1	May	2019-05-20	Cool, sunny patches	Y	POST	N	NA	NA	2019-07-08	2019-07-10
4	76	Green	Local	2019	1	May	2019-05-20	Cool, sunny patches	Y	POST	N	NA	NA	2019-07-08	2019-07-10
4	77	Green	Local	2019	1	May	2019-05-20	Cool, sunny patches	Y	POST	N	NA	NA	2019-07-08	2019-07-10
4	78	Green	Local	2019	1	May	2019-05-20	Cool, sunny patches	Y	POST	N	NA	NA	2019-07-08	2019-07-10
12	A1	NA	Local	2019	1	NA	NA	NA	N	None	Y	Poor laying	2019-06-05	2019-06-05	2019-06-05
6	A10	NA	Local	2019		NA	NA	NA	Y	ACE	Y	CB	2019-06-15	2019-06-17	2019-06-18
6	A11	NA	Local	2019		NA	NA	NA	Y	ACE	Y	Injured	2019-06-15	2019-06-17	2019-06-18
6	A12	NA	Local	2019		NA	NA	NA	Y	ACE	Y	DL	2019-06-15	2019-06-17	2019-06-18
6	A13	NA	Local	2019	12	NA	NA	NA	Y	ACE	Y	Died	2019-06-15	2019-06-17	2019-06-18
6	A14	NA	Local	2019		NA	NA	NA	Y	ACE	Y	Small	2019-06-15	2019-06-17	2019-06-18
6	A15	NA	Local	2018	12	NA	NA	NA	Y	ACE	Y	EFB	2019-06-15	2019-06-17	2019-06-18
7	A16	NA	Local	2018	12	NA	NA	NA	N	CAR	Y	Poor build-up	2019-06-15	2019-06-17	2019-06-18
11	A17	NA	HA	2019	1	NA	NA	NA	N	CAR	Y	Poor laying	2019-06-23	2019-06-25	2019-06-25
2	A18	NA	Local			NA	NA	NA	Y	ACE	Y	Disease	2019-06-20	2019-06-24	2019-06-25
2	A19	NA	Local			NA	NA	NA	Y	ACE	Y	EFB	2019-06-20	2019-06-24	2019-06-25
12	A2	NA	Local	2018	12	NA	NA	NA	N	CAR	Y	Balled	2019-06-13	2019-06-13	2019-06-13
2	A20	NA	Local			NA	NA	NA	Y	ACE	Y	EFB	2019-06-20	2019-06-24	2019-06-25
2	A21	NA	Local			NA	NA	NA	Y	ACE	Y	EFB	2019-06-20	2019-06-24	2019-06-25
2	A22	NA	Local			NA	NA	NA	Y	ACE	Y	Poor laying	2019-06-20	2019-06-24	2019-06-25
2	A23	NA	Local			NA	NA	NA	Y	ACE	Y	EFB	2019-06-20	2019-06-24	2019-06-25
2	A24	NA	Local			NA	NA	NA	Y	ACE	Y	EFB	2019-06-20	2019-06-24	2019-06-25
2	A25	NA	Local			NA	NA	NA	Y	ACE	Y	Small	2019-06-20	2019-06-24	2019-06-25
2	A26	NA	Local			NA	NA	NA	Y	ACE	Y	Small	2019-06-20	2019-06-24	2019-06-25
2	A27	NA	Local			NA	NA	NA	Y	ACE	Y	Disease	2019-06-20	2019-06-24	2019-06-25
2	A28	NA	Local			NA	NA	NA	Y	ACE	Y	EFB	2019-06-20	2019-06-24	2019-06-25
2	A29	NA	Local			NA	NA	NA	Y	ACE	Y	NA	2019-06-20	2019-06-24	2019-06-25
11	A3	NA	Local	2019	1	NA	NA	NA	N	CAR	Y	Poor laying	2019-06-17	2019-06-18	2019-06-18
10	A30	NA	USA	NA	NA	NA	NA	NA	N	CAR	Y	Poor laying	2019-06-23	2019-06-27	2019-06-27
10	A31	NA	USA	NA	NA	NA	NA	NA	N	CAR	Y	Poor laying	2019-06-23	2019-06-27	2019-06-27
10	A32	NA	USA	NA	NA	NA	NA	NA	N	CAR	Y	Poor laying	2019-06-23	2019-06-27	2019-06-27
10	A33	NA	USA	NA	NA	NA	NA	NA	N	CAR	Y	Poor laying	2019-06-23	2019-06-27	2019-06-27
10	A34	NA	USA	NA	NA	NA	NA	NA	N	CAR	Y	Poor laying	2019-06-23	2019-06-27	2019-06-27
10	A35	NA	USA	NA	NA	NA	NA	NA	N	CAR	Y	Poor laying	2019-06-23	2019-06-27	2019-06-27
10	A36	NA	USA	NA	NA	NA	NA	NA	N	CAR	Y	Poor laying	2019-06-23	2019-06-27	2019-06-27
10	A37	NA	USA	NA	NA	NA	NA	NA	N	CAR	Y	Poor laying	2019-06-23	2019-06-27	2019-06-27
10	A38	NA	USA	NA	NA	NA	NA	NA	N	CAR	Y	Poor laying	2019-06-23	2019-06-27	2019-06-27
6	A39	NA	Local	2019	2	NA	NA	NA	Y	ACE	Y	Disease	NA	2019-07-23	2019-07-24
6	A4	NA	Local	2018	12	NA	NA	NA	Y	ACE	Y	EFB	2019-06-15	2019-06-17	2019-06-18
6	A41	NA	Local	2019	2	NA	NA	NA	Y	ACE	Y	Disease	NA	2019-07-23	2019-07-24
6	A42	NA	Local	2019	2	NA	NA	NA	Y	ACE	Y	Poor laying	NA	2019-07-23	2019-07-24
6	A43	NA	Local	2019	2	NA	NA	NA	Y	ACE	Y	Disease	NA	2019-07-23	2019-07-24
6	A44	NA	Local	2017	36	NA	NA	NA	Y	ACE	Y	EFB	NA	2019-07-23	2019-07-24
6	A45	NA	Local	2018	12	NA	NA	NA	Y	ACE	Y	Disease	NA	2019-07-23	2019-07-24
6	A46	NA	Local	2019	2	NA	NA	NA	Y	ACE	Y	Disease	NA	2019-07-23	2019-07-24
6	A47	NA	Local	2018	12	NA	NA	NA	Y	ACE	Y	Poor build-up	NA	2019-07-23	2019-07-24
6	A48	NA	Local	2019	2	NA	NA	NA	Y	ACE	Y	Poor build-up	NA	2019-07-23	2019-07-24
6	A49	NA	Local	2019	2	NA	NA	NA	Y	ACE	Y	Poor laying	NA	2019-07-23	2019-07-24
6	A5	NA	Local	2018	12	NA	NA	NA	Y	ACE	Y	DL	2019-06-15	2019-06-17	2019-06-18
6	A50	NA	Local	2019	2	NA	NA	NA	Y	ACE	Y	DL	NA	2019-07-23	2019-07-24
6	A51	NA	Local	2019	2	NA	NA	NA	Y	ACE	Y	Poor laying	NA	2019-07-23	2019-07-24
6	A6	NA	Local	2018	12	NA	NA	NA	Y	ACE	Y	DL	2019-06-15	2019-06-17	2019-06-18
6	A7	NA	Local	NA		NA	NA	NA	Y	ACE	Y	DL	2019-06-15	2019-06-17	2019-06-18
6	A8	NA	Local	2019		NA	NA	NA	Y	ACE	Y	Poor laying	2019-06-15	2019-06-17	2019-06-18
6	A9	NA	Local	2019		NA	NA	NA	Y	ACE	Y	EFB	2019-06-15	2019-06-17	2019-06-18
